# Sister chromatid separation determines the proliferative properties upon whole-genome duplication via homologous chromosome arrangement

**DOI:** 10.1101/2025.08.27.672736

**Authors:** Masaya Inoko, Guang Yang, Yuki Tsukada, Ryota Uehara

## Abstract

Whole-genome duplication (WGD) of diploid cells triggers various cell fates, such as cell death, cell cycle arrest, and proliferation with chromosome instability, contributing to broad bioprocesses, including differentiation, tumorigenesis, or aging. However, factors determining the post-WGD cell fates remain largely unknown. In this study, we found that cytokinesis failure (CF) and mitotic slippage (MS), two major routes of WGD induction, differentially affected post-WGD viability and proliferation in human cells. Quantitative live imaging revealed poorer survivability of cells upon multipolar chromosome segregation at the first mitosis after MS than CF. Chromosome-specific labeling showed that the inefficient sister chromatid separation upon MS caused more skewed homologous chromosome distribution than CF. The skewed homologue distribution frequently led to physical isolation (> 10 μm) of the centrosomes from all homologous centromeres, hindering these centrosomes from capturing any of these homologues. The difference in the frequency of this nullisomic chromosome segregation between MS and CF at least partially explained their difference in the viability of the subsequent daughter cells. Moreover, artificial separation of sister chromatids upon MS improved the evenness of homologue distribution, suppressed nullisomic homologue segregation in the following mitosis, and significantly restored the viability of their daughter cells. These results demonstrate the geometric arrangement of homologous chromosomes, defined by the presence or absence of sufficient sister chromatid separation upon WGD, as a key factor determining the proliferative characteristics of subsequent progenies. Our findings would provide a clue to understanding the route-dependent outcomes of WGD in cell fate determination in different bioprocesses.

**Significance:** Whole-genome duplication (WGD), doubling of cellular content through skipping cell division after DNA synthesis, drives cellular diversification in development, aging, tumorigenesis, or evolution. While various mechanisms of WGD are featured in different biological contexts, the potential impacts of differences in WGD mechanisms on resulting cellular properties have been overlooked. Here, we discovered that two major mechanisms of WGD, mitotic slippage and cytokinesis failure, differentially affect proliferative characteristics of post-WGD cells through their contrasting intracellular reorganizations. Mitotic slippage, occurring with inefficient sister chromatid separation, led to a skewed homologous chromosome distribution compared to cytokinesis failure, fueling lethal chromosome loss by non-random chromosome segregation immediately after WGD. Our findings provide insights into the context-dependent preferences for WGD mechanisms.
