## Supplementary material for "Sister chromatid separation determines the proliferative properties upon whole-genome duplication via homologous chromosome arrangement": SI appendix: Dataset_S1.xlsx

### Sheet: Dataset S1
	List of cell lines used in this study
Cell line	ID	Exogenous genes	Plasmid	SOURCE	IDENTIFIER
HCT116	WT Riken	N/A	N/A	Riken BRC	RRID: CVCL_0291
HCT116	MI10	H2B-mCherry/EGFP-hGCP3	pYG05/pMI03	This study
HCT116	MI136/MI158	H2B-mCherry/EGFP-hGCP3/psgRNA9q12-dCas9-3xEGFP	pYG05/pMI03/pMI19	This study
HCT116	MI107 (Tetraploid)	H2B-mCherry/EGFP-hGCP3	pYG05/pMI03	This study
HCT116	Rad21-AID from Dr. Kanemaki	RAD21-mAID-Clover/CMV-OsTIR1(F74G)		A. Yesbolatova et al., The auxin-inducible degron 2 technology provides sharp degradation control in yeast, mammalian cells, and mice. Nat Commun 11, 5701 (2020).
HCT116	MI164	RAD21-mAID-Clover/CMV-OsTIR1(F74G)/psgRNA9q12-dCas9-3xEGFP	pMI19	This study
HCT116	YG20	EGFP-α-tubulin/H2B-mCherry	pYG04/pYG05	This study
HCT116	MI159	PB-hmAzamiGreen-hGem(1_110)-PuroR/PB-mKO2-hCdt1(30-120)	pYG23/pYG33	This study
hTERT-RPE1	hTERT-RPE1 from Dr. Goshima	N/A	N/A	K. Yoshizawa et al., Tetraploidy-linked sensitization to CENP-E inhibition in human cells. Mol Oncol 17, 1148-1166 (2023).	RRID: CVCL_4388
