## Supplementary material for "Sister chromatid separation determines the proliferative properties upon whole-genome duplication via homologous chromosome arrangement": SI appendix: Dataset_S2.xlsx

### Sheet: Dataset S2
List of plasmids used in this study
Plasmid ID	Plasmid name	Insert (GenBank accession #)	Detiled description	Synthetic gene sequence
N/A	pSpCas9(BB)-2A-GFP (PX458)	N/A	Addgene plasmid #48138 (Ref#1)
N/A	pCDNA3.1- dCas9-2xNLS-EGFP	N/A	Addgene plasmid #74710 (Ref#2)
N/A	mEos2-H2B-6	N/A	Addgene plasmid #57384 (Ref#3)
pRU388	EGFP	N/A	The EGFP fragment was amplified by PCR using primers; 5'- CACCGCTAGCACCATGGTGAGCAAGGGCGAGGAGCTGTTCAAC -3' and 5'- ATACCGGTCCACTAGTTCCTCCCTTGTACAGCTCGTCCATGCCGAGAGTGATCC -3' with the pEGFP-C1 (Clontech #6084-1) as a template, and then cloned into pENTER/D-TOPO vector (K240020SP, Thermo Fisher Scientific) through TOPO cloning.
pRU389	2xEGFP	N/A	The EGFP fragment was digested from pRU388 using NheI/AgeI and inserted into SpeI/AgeI sites of a pRU388 vector.
pRU390	p3xEGFP-C1	N/A	The 2xEGFP fragment of pRU389 was inserted into Nhe/AgeI sites of a pEGFP-C1 (Clontech #6084-1) vector.
pRU550	phGCP3 FL pEGFP-C1	hGCP3 (NM_006322.6)	The full length hGCP3 was amplified by PCR using primers; 5′ - ATCAAGCTTCGATGGCGACCCCGGACCAGAAGTCGC -3′ and 5′ - ATGTCGACTCACGTGTGGGAGCTGCGCCG -3′ with cDNA pool obtained from hTERT-RPE1 as a template, and cloned into HindIII/SalI sites of a pEGFP-C1 (Clontech #6084-1) vector.
pYG02	PB-mCherry-N1	N/A	MCS-mCherry cassette of pmCherry-C1 (Clontech #632524) vector was inserted into NotI/NheI sites of a PiggyBac-based vector (System Biosciences).
pYG04	PB-EGFP-α-tubulin	N/A	The EGFP-α-tubulin fragment from pEGFP-α-tubulin (Ref#4) was inserted into BamHI/NheI sites of a PiggyBac-based vector (System Biosciences).
pYG05	PB-H2B-mCherry	N/A	The H2B fragment from mEos2-H2B-6 was inserted into NheI/AgeI sites of pYG02.
pYG12	PB-PuroR	N/A	The PuroR fragment was amplified by PCR using primers; 5′- CATGCCATGGTCATGACCGAGTACAAGCCCAC -3′ and 5′- GCGTCGACTCAGGCACCGGGCTTG -3′with a PuroR cassette as a template, and inserted into NcoI/SalI sites of a PiggyBac-based vector (System Biosciences).
pYG24	PB-3xGFP	N/A	The 2xEGFP fragment of pRU390 plasmid was inserted into NheI/AgeI sites of a pPB-EF1a-MCS-EGFP vector (Ref#5).
pYG25	PB-dCas9-2xNLS-3xEGFP	N/A	The dCas9-2xNLS fragment was amplified by PCR using primers: 5′- gaccggcgcctactctagagATGGACAAGAAGTACAGC -3′and 5′- cgcccttgctcaccatggtgctagcCACTTTCCGCTTTTTCTTAG -3 with the pCDNA3.1- dCas9-2xNLS-EGFP (addgene plasmid # 74710) plasmid as a template, and inserted into NheI site of pYG24 by Gibson Assembly (New England Biolabs, #E5510).
pYG30	psgRNA(F+E)	N/A	A part of U6 promoter with sgRNA(F+E) fragment (Ref#6) was synthesized (Eurofins Genomics, Japan). Then this fragment was inserted into NdeI/KasI sites of a pSpCas9(BB)-2A-GFP (PX458) plasmid (Addgene plasmid #48138).	CATATGcttaccgtaacttgaaagtatttcgatttcttggctttatatatcttgtggaaaggacgaaacaccgggtcttcgagaagacctgtttaagagctatgctggaaacagcatagcaagtttaaataaggctagtccgttatcaacttgaaaaagtggcaccgagtcggtgctttttttGGCGCC
pYG32	psgRNA-9q12	N/A	The 9q12-targeting fragment (Ref#7) was prepared by annealing primers; 5′- CACCGTGGAATGGAATGGAATGGAA -3′ and 5′- AAACTTCCATTCCATTCCATTCCAC -3′, and then was inserted into BbsI site of pYG30.
pMI03	PB-EGFP-hGCP3	N/A	EGFP-hGCP3 fragment from pRU550 was inserted into NheI/SacII sites of a PiggyBac-based vector (System Biosciences).
pMI17	PB-psgRNA9q12-dCas9-3xEGFP	N/A	The sgRNA-9q12 fragment was amplified by PCR using primers; 5′- gggaaaaggcctccaGAGGGCCTATTTCCCATG -3′ and 5′- gatccttggccgtggAAAAAAAGCACCGACTCG -3′with the pYG32 plasmid as a template, and inserted into SfiI site of pYG25 by Gibson Assembly.
pMI19	PB-psgRNA9q12-dCas9-3xEGFP-PuroR	N/A	The NeoR gene in pMI17 was replaced with PuroR from pYG12 using NotI/SalI.
pYG23	PB-hmAzamiGreen-hGem(1_110)-PuroR	N/A	The Fucci-S/G2/M Green fragment was amplified by PCR using primers: 5′- GACCGGCGCCTACTCTAGAGATGGTGAGCGTGATCAAGCCCG -3′and 5′- CCGATTTAAATTCGAATTCGCAGCGCCTTTCTCCGTTTTTCTGCC -3 with the pFucci-S/G2/M Green-Hyg (AM-V9010M) plasmid as template, and cloned into NheI site of pYG12 by Gibson Assembly.
pYG33	PB-mKO2-hCdt1(30-120)	N/A	The Fucci-G1 Orange fragment was amplified by PCR using primers: 5′- GCGCCTACTCTAGAGATGGTGAGTGTGATTAAAC -3′and 5′- CCGATTTAAATTCGAATTCGTTAGATGGTGTCCTGGTC -3 with the pFucci-G1 Orange (AM-V9003M) plasmid as template, and cloned into NheI site of a PiggyBac-based vector (System Biosciences) by Gibson Assembly.
N/A	pFucci-G1 Orange	N/A	Purchased from MBL Life Science, MBL AM-V9003M (Ref#8)
N/A	pFucci-S/G2/M Green-Hyg	N/A	Purchased from MBL Life Science, MBL AM-V9010M (Ref#8)
			Supplemental References
			1. F. A. Ran et al., Genome engineering using the CRISPR-Cas9 system. Nat Protoc 8, 2281-2308 (2013). 2. D. A. Nelles et al., Programmable RNA Tracking in Live Cells with CRISPR/Cas9. Cell 165, 488-496 (2016). 3. S. A. McKinney, C. S. Murphy, K. L. Hazelwood, M. W. Davidson, L. L. Looger, A bright and photostable photoconvertible fluorescent protein. Nat Methods 6, 131-133 (2009). 4. K. Yaguchi e…
