## Supplementary material for "Sister chromatid separation determines the proliferative properties upon whole-genome duplication via homologous chromosome arrangement": SI appendix: Dataset_S3.xlsx

### Sheet: Dataset S3
List of antibodies and compounds used in this study
	Distributoer	Identifier	Dilution or Concentration	Application
Rabbit polyclonal anti-Cep192	Bethyl laboratories	Cat# A302-324A, RRID:AB_1850234	1:1000	IF
Mouse monoclonal anti-β-tubulin	Wako	Cat# 014-25041, RRID:AB_2650453	1:1000 (for IF), 1:10000 (for IB)	IF, IB
Mouse monoclonal anti-Sororin	Santa Cruz Biotechnology	Cat# sc-365319, RRID:AB_10846949	1:500	IB
Rabbit polyclonal anti-RAD21	Abcam	Cat# ab154769, RRID:AB_2783833	1:1000	IB
Guinea pig polyclonal anti-CENP-C	Gifted from Dr. Yoda	S. Ando, H. Yang, N. Nozaki, T. Okazaki, K. Yoda, CENP-A, -B, and -C chromatin complex that contains the I-type alpha-satellite array constitutes the prekinetochore in HeLa cells. Mol Cell Biol 22, 2229-2241 (2002).	1:2000	IF
Rabbit polyclonal anti-53BP1	Novus Biologicals	Cat# NB100-304, RRID:AB_10003037	1:1000	IB, IP
Mouse monoclonal anti-p53 (1C12)	Cell Signaling Technology	Cat# 2524, RRID:AB_331743	1:500 or 1:2000	IB
Mouse monoclonal anti-p53 (DO-1)	MBL Life Science	Cat# K0181-3, RRID:AB_592442	1:100	IB
Rabbit monoclonal anti-p21 (12D1)	Cell Signaling Technology	Cat# 2947, RRID:AB_823586	1:1000	IB
Mouse monoclonal anti-GAPDH (6C5)	Santa Cruz Biotechnology	Cat# sc-32233, RRID:AB_627679	1:2000	IB
Alexa Fluor 594 AffiniPure Goat Anti-Rabbit IgG (H+L)	Jackson ImmunoResearch Labs	Cat# 111-585-003, RRID:AB_2338059	1:1000	IF
Alexa Fluor 488 AffiniPure Donkey Anti-Mouse IgG (H+L)	Jackson ImmunoResearch Labs	Cat# 715-545-151, RRID:AB_2341099	1:1000	IF
Alexa Fluor 647 AffiniPure Donkey Anti-Guinea Pig IgG (H+L)	Jackson ImmunoResearch Labs	Cat# 706-605-148, RRID:AB_2340476	1:1000	IF
Goat peroxidase affinipure anti-rabbit IgG (H+L)	Jackson ImmunoResearch Labs	Cat# 111-035-003, RRID:AB_2313567	1:2000	IB
Goat peroxidase affinipure anti-mouse IgG (H+L)	Jackson ImmunoResearch Labs	Cat# 115-035-003, RRID:AB_10015289	1:2000 or 1:5000	IB
DAPI (4',6-diamidino-2-phenylindole)	Dojindo 1 mg/ml	Cat# D523	1 µg/mL	IF
Cellstain - PI solution (3,8-Diamino-5-[3-(diethylmethylammonio)propyl]-6-phenylphenanthridinium diiodide, solution)	Dojindo 1 mg/ml	Cat# P378	1 µg/mL	Flow cytometry
Hoechst 33342	Dojindo 1 mg/ml	Cat# H342	10 µg/mL (for Flow cytometry or Colony), 100 ng/mL (for Live)	Flow cytometry/Colony assay/Live imaging
SiR-DNA kit	Cytoskeleton, Inc.	Cat# CY-SC007	100 nM	Live imaging
SYTOX Green Nucleic Acid Stain	Thermo Fisher Scientific	Cat# S7020	167 nM	Chromosome spread
ZytoLight SPEC 1p12 Probe	ZytoVision GmbH	Cat# Z-2101-200	1x	FISH
ZytoLight CEN 9 Probe	ZytoVision GmbH	Cat# Z-2067-200	1x	FISH
ZytoLight CEN 17 Probe	ZytoVision GmbH	Cat# Z-2006-200	1x	FISH
ZytoLight FISH-Cytology Implementation Kit	ZytoVision GmbH	Cat# Z-2099-20		FISH
Protein G Sepharose 4 Fast Flow	Cytiva	Cat# 17061805
Nocodazole	Wako	Cat# 140-08531	40 ng/mL
Cytochalasin B	Wako	Cat# 034-17554	5 µg/mL
RO-3306	Sigma-Aldrich	Cat# SML0569	10 µM
MG-132	Peptide institute	Cat# 3175-v	10 µM
Monastrol	Tocris Bioscience	Cat# 1305	50 µM
Reversine	Cayman chemical	Cat# 10004412	5 µM
Doxycycline hyclate	Sigma-Aldrich	Cat# D9891	1µg/mL
5-Ph-IAA	Bio Academia	Cat# 30-003	1 µM
