## Supplementary material for "Sister chromatid separation determines the proliferative properties upon whole-genome duplication via homologous chromosome arrangement": SI appendix: Dataset_S4.xlsx

### Sheet: Dataset S4
Numerical values assigned to the models
Figure	Symbol	Category	Value
3E	Pnullisomy	MS-WGD_Tripolar	8.5676
		MS-WGD_Tetrapolar	17.5115
		CF-WGD_Tripolar	2.85883
		CF-WGD_Tetrapolar	9.90247
5G	fi	(Bin of distance to the closest centromere) ≤ 5 µm	0
		5 µm < (Bin of distance to the closest centromere) ≤ 7.5 µm	10.3448
		7.5 µm < (Bin of distance to the closest centromere) ≤ 10 µm	15.7895
		10 µm < (Bin of distance to the closest centromere)	57.1429
